# A chemoproteomic portrait of the oncometabolite fumarate

**DOI:** 10.1101/285759

**Authors:** Rhushikesh A. Kulkarni, Daniel W. Bak, Darmood Wei, Sarah E. Bergholtz, Chloe A. Briney, Jonathan H. Shrimp, Abigail L. Thorpe, Arissa Bavari, Aktan Alpsoy, Michaella Levy, Laurence Florens, Michael P. Washburn, Emily C. Dykhuizen, Norma Frizzell, Eranthie Weerapana, W. Marston Linehan, Jordan L. Meier

**Affiliations:** Chemical Biology Laboratory, Center for Cancer Research, National Cancer Institute, National Institutes of Health, Frederick, MD, 21702, USA.; Department of Chemistry, Boston College, Chestnut Hill MA, 02467, USA.; Urologic Oncology Branch, Center for Cancer Research, National Cancer Institute, National Institutes of Health, Bethesda, MD, 20817, USA.; Department of Medicinal Chemistry and Molecular Pharmacology, College of Pharmacy, Purdue University, West Lafayette IN, 47906, USA.; Stowers Institute for Medical Research, Kansas City, MO, 64110, USA; Department of Pathology and Laboratory Medicine, University of Kansas Medical Center, Kansas City, KS, 66160, USA; Department of Pharmacology, Physiology and Neuroscience, School of Medicine, University of South Carolina, Columbia, SC, 29209, USA.

## Abstract

Hereditary cancer disorders often provide an important window into novel mechanisms supporting tumor growth and survival. Understanding these mechanisms and developing biomarkers to identify their presence thus represents a vital goal. Towards this goal, here we report a chemoproteomic map of the covalent targets of fumarate, an oncometabolite whose accumulation marks the genetic cancer predisposition syndrome hereditary leiomyomatosis and renal cell carcinoma (HLRCC). First, we validate the ability of known and novel chemoproteomic probes to report on fumarate reactivity in vitro. Next, we apply these probes in concert with LC-MS/MS to identify cysteine residues sensitive to either fumarate treatment or fumarate hydratase (*FH*) mutation in untransformed and human HLRCC cell models, respectively. Mining this data to understand the structural determinants of fumarate reactivity reveals an unexpected anti-correlation with nucleophilicity, and the discovery of a novel influence of pH on fumarate-cysteine interactions. Finally, we show that many fumarate-sensitive and *FH*-regulated cysteines are found in functional protein domains, and perform mechanistic studies of a fumarate-sensitive cysteine in SMARCC1 that lies at a key protein-protein interface in the SWI-SNF tumor suppressor complex. Our studies provide a powerful resource for understanding the influence of fumarate on reactive cysteine residues, and lay the foundation for future efforts to exploit this distinct aspect of oncometabolism for cancer diagnosis and therapy.
