## Supplementary material for "A chemoproteomic portrait of the oncometabolite fumarate": Table S3 - Known_Succinated_Cys_table.xlsx

### Sheet: Sheet1
ID	Symbol	Name	Residue	Identification of Cysteine Succination					L/H Ratio
				Ternette et al. 2013	Merkley et al. 2014	Yang et al. 2014	Tyrakis et al. 2017	Experimental Validation	HEK	UOK	UOK corrected
				Mouse Tissue	Mouse Tissue	Human Tissue	Mouse Tissue
P53396	ACLY	ATP-citrate synthase	C20			X			2.3575	0.61
Q99798	Aco2	aconitate hydratase, mitochondrial	C385	X				Ternette et al. 2013			0.42259
Q99798	Aco2	aconitate hydratase, mitochondrial	C451	X				Ternette et al. 2013		1.865
Q9Y305	Acot9	acyl-coenzyme A thioesterase 9, mitochondrial	C155	X							2.3701
P35573	Agl	amylo-1,6-glucosidase, 4 alpha-glucanotransferase	C346		X
Q09666	AHNAK	Neuroblast differentiation-associated protein AHNAK	C1833			X				2.27
Q70FJ1	akap9	putative uncharacterized protein	C369		X						1.27687
P15121	AKR1B1	Aldose reductase	C299			X
P02768	AlbU	serum albumin	C472	X
P54886	Aldh18a1	δ-1-pyrroline-5-carboxylate synthase	C612	X		X			1.62
P54886	Aldh18a1	δ-1-pyrroline-5-carboxylate synthase	C88	X					1.8875
Q5TYW2	ANKRD20A1	Ankyrin repeat domain-containing protein 20A1	C789			X
P04083	Anxa1	annexin A1	C324	X		X
Q8N392	Arhgap18	Rho GTPase-activating protein 18	C637	X
P16615	Atp2a2	sarcoplasmic/endoplasmic reticulum calcium ATPase 2	C997	X		X
O95816	Bag2	BAG family molecular chaperone regulator 2	C16	X
Q9Y3E2	BOLA1	BolA-like protein 1	C126				X
P05937	Calb1	calbindin	C187	X
Q86VP6	Cand1	cullin-associated NEDD8-dissociated protein 1	C942	X		X
P20810	CAST	Isoform 2 of Calpastatin	C408, C413			X			2.35, 2.73	0.64, 0.61
P78371	Cct2	T complex protein 1 subunit β	C535	X							0.478153
P23528	CFL1	Cofilin-1	C139			X			2.00667	0.985
Q9NX63	CHCHD3	Coiled-coil-helix-coiled-coil-helix domain-containing protein 3, mitochondrial	C112			X					0.735
Q8N5K1	Cisd2	CDGSH iron-sulfur domain-containing protein 2	C92	X		X
P12532	Ckmt1	creatine kinase U-type, mitochondrial	C316	X					1.155
Q00610	Cltc	clathrin heavy-chain 1	C870	X		X			2.24
P55060	CSE1L	Isoform 1 of Exportin-2	C272			X				0.736667
P04080	cstb	cystatin-B	C3		X						0.546804
Q6NSH3	CT45A5	Cancertestis antigen family 45 member A5	C22			X
P07858	Ctsb	Cathepsin B	C105, C108		X						0.455856
Q9UBR2	CTSZ	Cathepsin Z	C92			X
Q9H773	DCTPP1	dCTP pyrophosphatase 1	C162			X			2.2675
Q92841	Ddx17	isoform 1 of Probable ATP-dependent RNA helicase DDX17	C199	X
P17844	Ddx5	probable ATP-dependent RNA helicase DDX5	C200	X		X
P60981	Dstn	destrin	C23	X					2.47333
P33316	Dut	deoxyuridine triphosphatase	C5	X		X			#N/A
Q14204	Dync1h1	cytoplasmic dynein 1 heavy-chain 1	C4286	X					#N/A
P13639	Eef2	elongation factor 2	C41	X					2.2	1.01333
P13639	Eef2	elongation factor 2	C290		X						0.428718
P23588	Eif4b	eukaryotic translation initiation factor 4B	C457	X
Q9H2F5	Epc1	isoform 2 of Enhancer of polycomb homolog 1	C516	X
Q9UM22	Epdr1	isoform 1 of Mammalian ependymin-related protein 1	C88	X
P07814	Eprs	bifunctional aminoacyl-tRNA synthetase	C744	X
P07814	EPRS	Bifunctional aminoacyl-tRNA synthetase	C105			X
O95571	ETHE1	Protein ETHE1, mitochondrial	C170			X				3.36333
P21333	Flna	filamin-A	C574	X					2.40333
P21333	FLNA	Isoform 2 of Filamin-A	C717			X
P21333	FLNA	Isoform 2 of Filamin-A	C2543			X
O75369	Flnb	filamin-B	C2501	X		X				1.51667
Q9HA64	FN3KRP	Ketosamine-3-kinase	C24			X					1.59562
P02794	FTH1	Ferritin heavy chain	C91			X
P04406	Gapdh	glyceraldehyde-3-phosphate dehydrogenase	C152	X	X	X		Blatnik et al. 2008	1.87	0.356667
P04406	Gapdh	glyceraldehyde-3-phosphate dehydrogenase	C247		X			Blatnik et al. 2008		0.45	0.35403
P48506	Gclc	glutamate-cysteine ligase catalytic subunit	C501	X					1.86		0.446673
P07203	GPX1	Glutathione peroxidase 1	C202			X
P53701	Hccs	cytochrome c-type heme lyase	C35	X		X
P55795	Hnrnph2	heterogeneous nuclear ribonucleoprotein H2	C267	X
P61978	Hnrnpk	isoform 2 of Heterogeneous nuclear ribonucleoprotein K	C132	X					2.23333	1.31333
P14866	Hnrnpl	heterogeneous nuclear ribonucleoprotein L	C472	X						2.11	1.56195
P52272	Hnrnpm	isoform 1 of Heterogeneous nuclear ribonucleoprotein M	C653	X						3.27333	2.82624
P00492	HPRT1	Hypoxanthine-guanine phosphoribosyltransferase	C106			X			2.3375	0.995	2.31268
P08238	hsp90ab1	Heat shock protein HSP 90-beta	C366		X				2.1875	0.65
Q14197	ICT1	Peptidyl-tRNA hydrolase ICT1, mitochondrial	C82			X					0.681707
Q27J81	Inf2	isoform 1 of Inverted formin-2	C284	X
Q9NWZ3	IRAK4	Isoform 1 of Interleukin-1 receptor-associated kinase 4	C13			X
Q9H1K1	ISCU	Iron-sulfur cluster assembly enzyme ISCU, mitochondrial	C69				X		1.29
Q9H1K1	ISCU	Iron-sulfur cluster assembly enzyme ISCU, mitochondrial	C138				X
P00338	Ldha	L-lactate dehydrogenase A chain	C293		X					0.546667
P02545	Lmna	isoform A of Prelamin-A\C	C570	X							0.527959
Q8NE86	Mcu	calcium uniporter protein, mitochondrial	C191	X
P08582	MELTF	melanotransferrin	C216		X
O14880	MGST3	Microsomal glutathione S-transferase 3	C150, C151			X
P46013	MKI67	Isoform Long of Antigen KI-67	C1285			X				9.21333
P04731	Mt1	Metallothionein-1	C5, C7		X						2.02693
P02795	Mt2	Metallothionein-2	C5, C7		X
Q13126	Mtap	S-methyl-5′-thioadenosine phosphorylase	C131	X
Q9Y6C9	Mtch2	mitochondrial carrier homolog 2	C296	X
P35579	Myh9	myosin-9	C988	X		X
Q15021	Ncapd2	isoform 2 of Condensin complex subunit 1	C439	X
Q09161	Ncbp1	nuclear cap-binding protein subunit 1	C44	X
Q14938	Nfix	isoform NFIX1 of nuclear factor 1 X-type	C6		X
Q9UMS0	Nfu1	NFU1 iron-sulfur cluster scaffold homolog, mitochondrial	C213	X			X	Tyrakis et al. 2017
Q9NX24	Nhp2	H\ACA ribonucleoprotein complex subunit 2	C18	X		X				1.115
Q9Y2X3	Nol5	nucleolar protein 5	C439		X				3.385
P53384	NUBP1	Isoform 1 of Cytosolic Fe-S cluster assembly factor NUBP1	C22, C25			X				0.355
Q9H6K4	OPA3	Isoform 1 of Optic atrophy 3 protein	C164			X
Q99497	Park7	protein DJ-1	C106	X	X	X		Adam et al. 2017
P08559	pdha1	pyruvate dehydrogenase E1 component subunit alpha, mitochondrial	C91		X
P00558	pgk1	phosphoglycerate kinase 1	C99		X
Q9NXJ5	Pgpep1	pyroglutamyl-peptidase 1	C108	X
O00264	pgrmc1	membrane-associated progesterone receptor component 2	C129		X
O43175	Phgdh	D-3-phosphoglycerate dehydrogenase	C369	X					1.8
P13797	Pls3	plastin-3	C104	X
Q9Y570	PPME1	Isoform 1 of Protein phosphatase methylesterase 1	C381			X				0.123333
Q06830	Prdx1	peroxiredoxin-1	C173	X		X					0.190055
P30048	Prdx3	thioredoxin-dependent peroxide reductase, mitochondrial	C229	X
P30048	PRDX3	Thioredoxin-dependent peroxide reductase, mitochondrial	C108			X
P30044	Prdx5	peroxiredoxin-5, mitochondrial	C100	X
P30041	PRDX6	Peroxiredoxin-6	C91			X			2.27667	0.616667
Q15185	Ptges3	prostaglandin E synthase 3	C58	X		X					0.361142
Q96QR8	purb	transcriptional activator protein Pur-beta	C273		X
P49023	Pxn	paxillin	C535, C538	X		X
P63000	RAC1	Isoform A of Ras-related C3 botulinum toxin substrate 1	C178			X
P54727	RAD23B	UV excision repair protein RAD23 homolog B	C390			X
Q16576	Rbbp7	histone-binding protein RBBP7	C116	X
Q8IXI2	Rhot1	isoform 3 of Mitochondrial Rho GTPase 1	C522	X
P50914	RPL14	Ribosomal protein L14 variant	C42			X				0.616667
Q02543	Rpl18a	60S ribosomal protein L18a	C109	X							0.836905
Q02543	Rpl18a	60S ribosomal protein L18a	C22	X
P05386	Rplp1	60S acidic ribosomal protein P1	C61	X		X
P04843	Rpn1	dolichyl-diphosphooligosaccharide protein glycosyltransferase subunit 1	C477	X
P06703	S100A6	Protein S100-A6	C3		X
P31947	Sfn	14-3-3 protein σ	C38	X		X				0.803333
Q00325	Slc25a3	phosphate carrier protein, mitochondrial	C76	X							0.436901
Q15005	Spcs2	signal peptidase complex subunit 2	C26	X		X
P35321	Sprr1a	cornifin-A	C41	X
P19623	Srm	spermidine synthase	C89	X
P42224	STAT1	Isoform Alpha of Signal transducer and activator of transcription 1-alphabeta	C492			X
Q13148	Tardbp	TAR DNA-binding protein 43	C50	X					2.665	1.94
Q9Y4P3	Tbl2	transducin β-like protein 2	C44	X							1.75812
Q00059	TFAM	Transcription factor A, mitochondrial	C246			X
Q12931	TRAP1	Heat shock protein 75 kDa, mitochondrial	C573			X			2.21	4.415
Q9H4B7	TUBB1	Tubulin beta-1 chain	C12			X					3.87985
P10599	TXN	Thioredoxin	C73		X	X
P09936	UCHL1	Ubiquitin carboxyl-terminal hydrolase isozyme L1	C90			X
P09936	UCHL1	Ubiquitin carboxyl-terminal hydrolase isozyme L1	C152			X			2.35	0.53
P26640	Vars	valyl-tRNA synthetase	C41	X							0.447043
P45880	Vdac2	voltage-dependent anion-selective channel protein 2	C76	X		X
P45880	Vdac2	voltage-dependent anion-selective channel protein 2	C227	X
Q9Y277	Vdac3	voltage-dependent anion-selective channel protein 3	C65	X		X
Q9Y277	Vdac3	voltage-dependent anion-selective channel protein 3	C8	X
P08670	VIM	Vimentin	C328		X	X			2.315	2.98667
P54577	YARS	Tyrosyl-tRNA synthetase, cytoplasmic	C424			X					3.93104
P61981	Ywhag	14-3-3 protein gamma	C194		X
Q04917	Ywhah	14-3-3 protein eta	C194		X
Cysteine is only identified in mice and not conserved in human tissue
Q8C0R9	LRRD1	Leucine-rich repeat and death domain-containing protein 1	C744		X
Q8BGQ7	Aars	alanine-tRNA ligase, cytoplasmic	C403	X
Q99NB1	Acss1	acetyl-coenzyme A synthetase 2-like, mitochondrial	C41	X
P00329	Adh1	alcohol dehydrogenase 1	C83	X
Q9WTP6	Ak2	adenylate kinase 2, mitochondrial	C208	X	X
Q9WTP7	Ak3	GTP:AMP phosphotransferase, mitochondrial	C85	X
P10107	Anxa1	annexin A1	C189	X
P07356	Anxa2	annexin A2	C223	X
Q9D0L7	Armc10	isoform 2 of Armadillo repeat-containing protein 10	C275	X
Q8CEI1	BOLA3	BolA-like protein 3	C110				X
Q8K354	Cbr3	carbonyl reductase (NADPH) 3	C160	X
Q8BMK4	Ckap4	cytoskeleton-associated protein 4	C79	X
A6H584	Col6a5	collagen α-5(VI) chain	C1974	X
Q501J6	Ddx17	isoform 1 of Probable ATP-dependent RNA helicase DDX17	C191	X
Q8QZV3	Eci1	enoyl-CoA δ isomerase 1, mitochondrial	C87	X
Q8BGD9	Eif4b	eukaryotic translation initiation factor 4B	C543	X
Q8BTM8	Flna	filamin-A	C8	X
Q80X90	Flnb	filamin-B	C1434	X
P16858	Gapdh	glyceraldehyde-3-phosphate dehydrogenase	C22	X	X
P16858	Gapdh	glyceraldehyde-3-phosphate dehydrogenase	C281		X
Q9D0E1	Hnrnpm	isoform 1 of Heterogeneous nuclear ribonucleoprotein M	C26	X
P47879	Igfbp4	insulin-like growth factor-binding protein 4	C211	X
Q8CAQ8	Immt	isoform 2 of Mitochondrial inner membrane protein	C172	X
Q60749	Khdrbs1	KH domain-containing, RNA-binding, signal transduction-associated protein 1	C19	X
P06151	Ldha	L-lactate dehydrogenase A chain	C84	X	X
Q922Q1	Mosc2	MOSC domain-containing protein 2, mitochondrial	C74		X
Q3V3R1	Mthfd1	monofunctional C1-tetrahydrofolate synthase, mitochondrial	C129	X
Q8BKZ9	Pdhx	pyruvate dehydrogenase protein X component, mitochondrial	C170	X
Q5SUR0	Pfas	phosphoribosylformylglycinamidine synthase	C1055	X
Q80UU9	Pgrmc2	membrane-associated progesterone receptor component 2	C75	X
Q9Z0T6	Pkdrej	polycystic kidney disease and receptor for egg jelly-related protein	C136	X
Q64012	Raly	RNA-binding protein Raly	C255	X
D3YXK2	Safb	scaffold attachment factor B	C81	X
Q62266	Sprr1a	cornifin-A	C120	X
O08784	Tcof1	treacle protein	C580	X
Q61029	Tmpo	isoform β of Lamina-associated polypeptide 2, isoforms β\δ\ε\γ	C362	X
P17751	Tpi1	triosephosphate isomerase	C71, C77	X	X
P21107	Tpm3	isoform 2 of Tropomyosin α-3 chain	C233	X
Q62468	Vil1	villin-1	C134	X
P32921	Wars	Tryptophanyl-tRNA synthetase, cytoplasmic	C10		X
O88799	zan	zonadhesin	C2443		X
