## Supplementary material for "A chemoproteomic portrait of the oncometabolite fumarate": Table S5-MudPIT_262-268_PTM_2018-03-14.xlsx

### Sheet: PTM_262_268
	LocusID	Entry	Entry name	Protein names	Gene names	Present on known S-succination site list	Present on fumarate-sensitive list (L/H >2, n>2, SD<25%)	Present on FH-regulated list (L/H >2, n>2, SD<25%)	Description	Residue Position	PTM_Type	Delta-mass	Total_Modified_Spc	Times Detected In [0] Repeats	Modified_Spc/Total_Spc Average	Modified_Spc/Total_Spc Stdev	262-1_SPC	262-1_Modified_SPC	262-1_Ratio:U_SPC	262-2_SPC	262-2_Modified_SPC	262-2_Ratio:U_SPC	262-3_SPC	262-3_Modified_SPC	262-3_Ratio:U_SPC	268-1_SPC	268-1_Modified_SPC	268-1_Ratio:U_SPC	268-2_SPC	268-2_Modified_SPC	268-2_Ratio:U_SPC	268-3_SPC	268-3_Modified_SPC	268-3_Ratio:U_SPC
UOK262	NP_000445.1	P00441	SODC_HUMAN	Superoxide dismutase [Cu-Zn] (EC 1.15.1.1) (Superoxide dismutase 1) (hSod1)	SOD1	1	0	0	superoxide dismutase [Cu-Zn] [Homo sapiens]	C58	Succ	116.011	19	2	8.84	2.02233	0	0		146	15	10.27	54	4	7.41	0	0		55	0	0	36	0	0
UOK262	NP_001005386.1	Q9NYS3	Q9NYS3_HUMAN	Apoptosis-related protein PNAS-3 (Fragment)	PNAS-3	0	0	0	NP_001005386.1:actin-related protein 2 isoform a [Homo sapiens] ;NP_005713.1:actin-related protein 2 isoform b [Homo sapiens] ;	C226	Succ	116.011	1	1	100	0	1	1	100	0	0		1	0	0	0	0		0	0		0	0
UOK262	NP_001015880.1	O95340	PAPS2_HUMAN	Bifunctional 3'-phosphoadenosine 5'-phosphosulfate synthase 2 (PAPS synthase 2) (PAPSS 2) (Sulfurylase kinase 2) (SK 2) (SK2) [Includes: Sulfate adenylyltransferase (EC 2.7.7.4) (ATP-sulfurylase) (Sulfate adenylate transferase) (SAT); Adenylyl-sulfate kinase (EC 2.7.1.25) (3'-phosphoadenosine-5'-phosphosulfate synthase) (APS kinase) (Adenosine-5'-phosphosulfate 3'-phosphotransferase) (Adenylylsul…	PAPSS2 ATPSK2	0	0	0	NP_001015880.1:bifunctional 3'-phosphoadenosine 5'-phosphosulfate synthase 2 isoform b [Homo sapiens] ;NP_004661.2:bifunctional 3'-phosphoadenosine 5'-phosphosulfate synthase 2 isoform a [Homo sapiens] ;	C355	Succ	116.011	2	1	100	0	2	2	100	0	0		0	0		0	0		0	0		0	0
UOK262	NP_001091.1	P68133	ACTS_HUMAN	Actin, alpha skeletal muscle (Alpha-actin-1) [Cleaved into: Actin, alpha skeletal muscle, intermediate form]	ACTA1 ACTA	0	0	0	actin, alpha skeletal muscle [Homo sapiens]	C219	Succ	116.011	13.2573	5	35.508	37.5697	6.5	1	15.38	1	1	100	24	9	37.5	9.36364	1.27273	13.59	8.89231	0.984615	11.07	0.5	0	0
UOK262	NP_001092.1	P68133	ACTS_HUMAN	Actin, alpha skeletal muscle (Alpha-actin-1) [Cleaved into: Actin, alpha skeletal muscle, intermediate form]	ACTA1 ACTA	0	0	0	actin, cytoplasmic 1 [Homo sapiens]	C217	Succ	116.011	7	2	0.175	0.120208	3087	0	0	1586	0	0	2325	2	0.09	1822	0	0	1906	5	0.26	1406	0	0
UOK262	NP_001092.1	P68133	ACTS_HUMAN	Actin, alpha skeletal muscle (Alpha-actin-1) [Cleaved into: Actin, alpha skeletal muscle, intermediate form]	ACTA1 ACTA	0	0	0	actin, cytoplasmic 1 [Homo sapiens]	C272	Succ	116.011	23	4	0.6475	0.368273	1037	3	0.29	783	0	0	1119	11	0.98	1069	4	0.37	527	5	0.95	400	0	0
UOK262	NP_001104026.1	P21333	FLNA_HUMAN	Filamin-A (FLN-A) (Actin-binding protein 280) (ABP-280) (Alpha-filamin) (Endothelial actin-binding protein) (Filamin-1) (Non-muscle filamin)	FLNA FLN FLN1	1	0	0	filamin-A isoform 2 [Homo sapiens]	C59	Succ	116.011	2	1	100	0	2	2	100	0	0		0	0		0	0		0	0		0	0
UOK262	NP_001104026.1	P21333	FLNA_HUMAN	Filamin-A (FLN-A) (Actin-binding protein 280) (ABP-280) (Alpha-filamin) (Endothelial actin-binding protein) (Filamin-1) (Non-muscle filamin)	FLNA FLN FLN1	1	0	0	filamin-A isoform 2 [Homo sapiens]	C1865	Succ	116.011	4	1	21.05	0	0	0		1	0	0	19	4	21.05	0	0		5	0	0	0	0
UOK262	NP_001104026.1	P21333	FLNA_HUMAN	Filamin-A (FLN-A) (Actin-binding protein 280) (ABP-280) (Alpha-filamin) (Endothelial actin-binding protein) (Filamin-1) (Non-muscle filamin)	FLNA FLN FLN1	1	0	0	filamin-A isoform 2 [Homo sapiens]	C2582	Succ	116.011	1	1	100	0	0	0		0	0		1	1	100	0	0		0	0		0	0
UOK262	NP_001122324.1	Q9BXP5	SRRT_HUMAN	Serrate RNA effector molecule homolog (Arsenite-resistance protein 2)	SRRT ARS2 ASR2	0	0	0	NP_001122324.1:serrate RNA effector molecule homolog isoform c [Homo sapiens] ;NP_001122325.1:serrate RNA effector molecule homolog isoform d [Homo sapiens] ;NP_001122326.1:serrate RNA effector molecule homolog isoform e [Homo sapiens] ;NP_056992.4:serrate RNA effector molecule homolog isoform a [Homo sapiens] ;	C411	Succ	116.011	4	1	66.67	0	6	4	66.67	5	0	0	2	0	0	6	0	0	4	0	0	3	0	0
UOK262	NP_001157790.1	O75369	FLNB_HUMAN	Filamin-B (FLN-B) (ABP-278) (ABP-280 homolog) (Actin-binding-like protein) (Beta-filamin) (Filamin homolog 1) (Fh1) (Filamin-3) (Thyroid autoantigen) (Truncated actin-binding protein) (Truncated ABP)	FLNB FLN1L FLN3 TABP TAP	0	0	0	filamin-B isoform 3 [Homo sapiens]	C32	Succ	116.011	2	1	100	0	2	2	100	0	0		0	0		0	0		0	0		0	0
UOK262	NP_001157790.1	O75369	FLNB_HUMAN	Filamin-B (FLN-B) (ABP-278) (ABP-280 homolog) (Actin-binding-like protein) (Beta-filamin) (Filamin homolog 1) (Fh1) (Filamin-3) (Thyroid autoantigen) (Truncated actin-binding protein) (Truncated ABP)	FLNB FLN1L FLN3 TABP TAP	0	0	0	filamin-B isoform 3 [Homo sapiens]	C1095	Succ	116.011	4	3	24.7633	13.5007	5	1	20	7	1	14.29	5	2	40	0	0		2	0	0	3	0	0
UOK262	NP_001171725.1	Q9BSJ8	ESYT1_HUMAN	Extended synaptotagmin-1 (E-Syt1) (Membrane-bound C2 domain-containing protein)	ESYT1 FAM62A KIAA0747 MBC2	0	0	0	NP_001171725.1:extended synaptotagmin-1 isoform 1 [Homo sapiens] ;NP_056107.1:extended synaptotagmin-1 isoform 2 [Homo sapiens] ;	C645	Succ	116.011	3	1	100	0	3	3	100	3	0	0		0		10	0	0	3	0	0	3	0	0
UOK262	NP_001265481.1					0	0	0	tubulin alpha-4A chain isoform 2 [Homo sapiens]	C198	Succ	116.011	0.0333333	1	25	0	0	0		0	0		0.133333	0.0333333	25	0	0		0	0		0	0
UOK262	NP_001269091.1	P47756	CAPZB_HUMAN	F-actin-capping protein subunit beta (CapZ beta)	CAPZB	0	0	0	NP_001269091.1:F-actin-capping protein subunit beta isoform 4 [Homo sapiens] ;NP_004921.1:F-actin-capping protein subunit beta isoform 1 [Homo sapiens] ;	C235	Succ	116.011	2	1	13.33	0	15	2	13.33	0	0		0	0		0	0		0	0		0	0
UOK262	NP_001269119.1					0	0	0	NP_001269119.1:nuclear-interacting partner of ALK isoform 2 [Homo sapiens] ;NP_001269120.1:nuclear-interacting partner of ALK isoform 3 [Homo sapiens] ;NP_057562.3:nuclear-interacting partner of ALK isoform 1 [Homo sapiens] ;	C120	Succ	116.011	1	1	100	0	1	1	100		0		0	0		0	0		0	0		0	0
UOK262	NP_001269530.1	Q15185	TEBP_HUMAN	Prostaglandin E synthase 3 (EC 5.3.99.3) (Cytosolic prostaglandin E2 synthase) (cPGES) (Hsp90 co-chaperone) (Progesterone receptor complex p23) (Telomerase-binding protein p23)	PTGES3 P23 TEBP	0	0	0	NP_001269530.1:prostaglandin E synthase 3 isoform b [Homo sapiens] ;NP_001269533.1:prostaglandin E synthase 3 isoform e [Homo sapiens] ;NP_006592.3:prostaglandin E synthase 3 isoform a [Homo sapiens] ;	C58	Succ	116.011	8	1	29.63	0	27	8	29.63	3	0	0	3	0	0	1	0	0	5	0	0		0
UOK262	NP_001272807.1	P17676	CEBPB_HUMAN	CCAAT/enhancer-binding protein beta (C/EBP beta) (Liver activator protein) (LAP) (Liver-enriched inhibitory protein) (LIP) (Nuclear factor NF-IL6) (Transcription factor 5) (TCF-5)	CEBPB TCF5 PP9092	0	0	0	NP_001272807.1:CCAAT/enhancer-binding protein beta isoform b [Homo sapiens] ;NP_005185.2:CCAAT/enhancer-binding protein beta isoform a [Homo sapiens] ;	C133	Succ	116.011	3	1	100	0		0		0	0		3	3	100	0	0		0	0		0	0
UOK262	NP_001287750.1	E7EX17	E7EX17_HUMAN	Eukaryotic translation initiation factor 4B	EIF4B	1	0	0	NP_001287750.1:eukaryotic translation initiation factor 4B isoform 1 [Homo sapiens] ;NP_001408.2:eukaryotic translation initiation factor 4B isoform 2 [Homo sapiens] ;	C462	Succ	116.011	6	1	60	0	10	6	60	6	0	0	0	0		12	0	0	2	0	0	2	0	0
UOK262	NP_001289953.1	Q9NYU2	UGGG1_HUMAN	UDP-glucose:glycoprotein glucosyltransferase 1 (UGT1) (hUGT1) (EC 2.4.1.-) (UDP--Glc:glycoprotein glucosyltransferase) (UDP-glucose ceramide glucosyltransferase-like 1)	UGGT1 GT UGCGL1 UGGT UGT1 UGTR	0	0	0	NP_001289953.1:Sjoegren syndrome/scleroderma autoantigen 1 isoform 2 [Homo sapiens] ;NP_006387.1:Sjoegren syndrome/scleroderma autoantigen 1 isoform 1 [Homo sapiens] ;	C88	Succ	116.011	1	1	20	0		0		2	0	0	5	1	20		0		6	0	0	5	0	0
UOK262	NP_001304310.1	O95757	HS74L_HUMAN	Heat shock 70 kDa protein 4L (Heat shock 70-related protein APG-1) (Osmotic stress protein 94)	HSPA4L APG1 OSP94	0	0	0	heat shock 70 kDa protein 4L isoform 2 [Homo sapiens]	C571	Succ	116.011	5	1	38.46	0	13	5	38.46	0	0		0	0		0	0		0	0		0	0
UOK262	NP_001307582.1	Q99567	NUP88_HUMAN	Nuclear pore complex protein Nup88 (88 kDa nucleoporin) (Nucleoporin Nup88)	NUP88	0	0	0	NP_001307582.1:nuclear pore complex protein Nup88 isoform 1 [Homo sapiens] ;NP_002523.2:nuclear pore complex protein Nup88 isoform 2 [Homo sapiens] ;	C401	Succ	116.011	1	1	100	0	1	1	100		0			0		0	0			0		0	0
UOK262	NP_001367.2	Q14204	DYHC1_HUMAN	Cytoplasmic dynein 1 heavy chain 1 (Cytoplasmic dynein heavy chain 1) (Dynein heavy chain, cytosolic)	DYNC1H1 DHC1 DNCH1 DNCL DNECL DYHC KIAA0325	1	0	0	cytoplasmic dynein 1 heavy chain 1 [Homo sapiens]	C4286	Succ	116.011	5	1	100	0	5	5	100	0	0		0	0		0	0		0	0		0	0
UOK262	NP_001776.1	P32320	CDD_HUMAN	Cytidine deaminase (EC 3.5.4.5) (Cytidine aminohydrolase)	CDA CDD	0	0	0	cytidine deaminase [Homo sapiens]	C8	Succ	116.011	2	1	18.18	0	11	2	18.18	4	0	0	0	0			0			0			0
UOK262	NP_001951.2	Q9Y6K5	OAS3_HUMAN	2'-5'-oligoadenylate synthase 3 ((2-5')oligo(A) synthase 3) (2-5A synthase 3) (EC 2.7.7.84) (p100 OAS) (p100OAS)	OAS3 P/OKcl.4	0	0	0	elongation factor 1-delta isoform 2 [Homo sapiens]	C217	Succ	116.011	1	1	100	0	18	0	0	1	0	0	1	1	100	0	0		7	0	0	5	0	0
UOK262	NP_002052.1	P48507	GSH0_HUMAN	Glutamate--cysteine ligase regulatory subunit (GCS light chain) (Gamma-ECS regulatory subunit) (Gamma-glutamylcysteine synthetase regulatory subunit) (Glutamate--cysteine ligase modifier subunit)	GCLM GLCLR	0	2.19	0	glutamate--cysteine ligase regulatory subunit isoform 1 [Homo sapiens]	C35	Succ	116.011	9	1	56.25	0	16	9	56.25	0	0		0	0			0			0			0
UOK262	NP_002256.2	G3V1B8	G3V1B8_HUMAN	Sjoegren syndrome/scleroderma autoantigen 1 (Sjogren's syndrome/scleroderma autoantigen 1, isoform CRA_b)	SSSCA1 hCG_23279	0	0	0	importin subunit beta-1 isoform 1 [Homo sapiens]	C826	Succ	116.011	1	1	6.67	0	0	0		0	0		15	1	6.67	0	0		0	0		0	0
UOK262	NP_002260.2	O15131	IMA6_HUMAN	Importin subunit alpha-6 (Karyopherin subunit alpha-5)	KPNA5	0	0	0	importin subunit alpha-6 [Homo sapiens]	C425	Succ	116.011	4	1	100	0	4	4	100	0	0		0	0			0			0			0
UOK262	NP_002706.1	P67775	PP2AA_HUMAN	Serine/threonine-protein phosphatase 2A catalytic subunit alpha isoform (PP2A-alpha) (EC 3.1.3.16) (Replication protein C) (RP-C)	PPP2CA	0	0	0	serine/threonine-protein phosphatase 2A catalytic subunit alpha isoform [Homo sapiens]	C165	Succ	116.011	2	1	5.88	0	0	0		3	0	0	34	2	5.88	4	0	0	12	0	0	0	0
UOK262	NP_004477.3	Q08379	GOGA2_HUMAN	Golgin subfamily A member 2 (130 kDa cis-Golgi matrix protein) (GM130) (GM130 autoantigen) (Golgin-95)	GOLGA2	0	0	0	golgin subfamily A member 2 [Homo sapiens]	C833	Succ	116.011	1	1	100	0	1	1	100		0			0		0	0			0			0
UOK262	NP_004484.1	Q99714	HCD2_HUMAN	3-hydroxyacyl-CoA dehydrogenase type-2 (EC 1.1.1.35) (17-beta-hydroxysteroid dehydrogenase 10) (17-beta-HSD 10) (EC 1.1.1.51) (2-methyl-3-hydroxybutyryl-CoA dehydrogenase) (MHBD) (3-hydroxy-2-methylbutyryl-CoA dehydrogenase) (EC 1.1.1.178) (3-hydroxyacyl-CoA dehydrogenase type II) (Endoplasmic reticulum-associated amyloid beta-peptide-binding protein) (Mitochondrial ribonuclease P protein 2) (Mit…	HSD17B10 ERAB HADH2 MRPP2 SCHAD SDR5C1 XH98G2	0	0	0	3-hydroxyacyl-CoA dehydrogenase type-2 isoform 1 [Homo sapiens]	C214	Succ	116.011	5	1	100	0	9	0	0	5	5	100	0	0		0	0		6	0	0	2	0	0
UOK262	NP_005498.1	P23528	COF1_HUMAN	Cofilin-1 (18 kDa phosphoprotein) (p18) (Cofilin, non-muscle isoform)	CFL1 CFL	1	2.01	0	cofilin-1 [Homo sapiens]	C139	Succ	116.011	1	1	1.15	0	88	0	0	56	0	0	87	1	1.15	20	0	0	30	0	0	19	0	0
UOK262	NP_005521.1	P50213	IDH3A_HUMAN	Isocitrate dehydrogenase [NAD] subunit alpha, mitochondrial (EC 1.1.1.41) (Isocitric dehydrogenase subunit alpha) (NAD(+)-specific ICDH subunit alpha)	IDH3A	1	2.18	0	isocitrate dehydrogenase [NAD] subunit alpha, mitochondrial precursor [Homo sapiens]	C331	Succ	116.011	1	1	33.33	0	3	1	33.33	0	0		1	0	0	0	0		0	0		0	0
UOK262	NP_005521.1	P50213	IDH3A_HUMAN	Isocitrate dehydrogenase [NAD] subunit alpha, mitochondrial (EC 1.1.1.41) (Isocitric dehydrogenase subunit alpha) (NAD(+)-specific ICDH subunit alpha)	IDH3A	0	0	0	isocitrate dehydrogenase [NAD] subunit alpha, mitochondrial precursor [Homo sapiens]	C351	Succ	116.011	1	1	50	0	2	1	50	0	0		0	0		0	0		0	0		0	0
UOK262	NP_005521.1	P50213	IDH3A_HUMAN	Isocitrate dehydrogenase [NAD] subunit alpha, mitochondrial (EC 1.1.1.41) (Isocitric dehydrogenase subunit alpha) (NAD(+)-specific ICDH subunit alpha)	IDH3A	0	0	0	isocitrate dehydrogenase [NAD] subunit alpha, mitochondrial precursor [Homo sapiens]	C359	Succ	116.011	1	1	50	0	2	1	50	0	0		0	0		0	0		0	0		0	0
UOK262	NP_005991.1	P68366	TBA4A_HUMAN	Tubulin alpha-4A chain (Alpha-tubulin 1) (Testis-specific alpha-tubulin) (Tubulin H2-alpha) (Tubulin alpha-1 chain)	TUBA4A TUBA1	0	0	0	tubulin alpha-4A chain isoform 1 [Homo sapiens]	C213	Succ	116.011	1	1	25	0	0	0		0	0		4	1	25	0	0		0	0		0	0
UOK262	NP_006000.2	Q71U36	TBA1A_HUMAN	Tubulin alpha-1A chain (Alpha-tubulin 3) (Tubulin B-alpha-1) (Tubulin alpha-3 chain) [Cleaved into: Detyrosinated tubulin alpha-1A chain]	TUBA1A TUBA3	0	0	0	tubulin alpha-1A chain isoform 1 [Homo sapiens]	C129	Succ	116.011	4	1	0.5	0	0	0		26	0	0	808	4	0.5	7	0	0	74	0	0	44	0	0
UOK262	NP_006000.2	Q71U36	TBA1A_HUMAN	Tubulin alpha-1A chain (Alpha-tubulin 3) (Tubulin B-alpha-1) (Tubulin alpha-3 chain) [Cleaved into: Detyrosinated tubulin alpha-1A chain]	TUBA1A TUBA3	0	0	0	tubulin alpha-1A chain isoform 1 [Homo sapiens]	C213	Succ	116.011	1	1	25	0	0	0		0	0		4	1	25	0	0		0	0		0	0
UOK262	NP_006178.2	Q14974	IMB1_HUMAN	Importin subunit beta-1 (Importin-90) (Karyopherin subunit beta-1) (Nuclear factor p97) (Pore targeting complex 97 kDa subunit) (PTAC97)	KPNB1 NTF97	0	0	0	2'-5'-oligoadenylate synthase 3 [Homo sapiens]	C386	Succ	116.011	1	1	100	0	1	1	100	0	0			0			0			0			0
UOK262	NP_006187.2	Q15365	PCBP1_HUMAN	Poly(rC)-binding protein 1 (Alpha-CP1) (Heterogeneous nuclear ribonucleoprotein E1) (hnRNP E1) (Nucleic acid-binding protein SUB2.3)	PCBP1	0	1.89	0	poly(rC)-binding protein 1 [Homo sapiens]	C201	Succ	116.011	8	1	21.62	0	37	8	21.62	0	0		0	0		0	0		0	0		0	0
UOK262	NP_036205.1	P48643	TCPE_HUMAN	T-complex protein 1 subunit epsilon (TCP-1-epsilon) (CCT-epsilon)	CCT5 CCTE KIAA0098	0	0	0	T-complex protein 1 subunit epsilon isoform a [Homo sapiens]	C429	Succ	116.011	1	1	5.26	0	18	0	0	2	0	0	19	1	5.26	2	0	0	32	0	0	8	0	0
UOK262	NP_055439.1	P06703	S10A6_HUMAN	Protein S100-A6 (Calcyclin) (Growth factor-inducible protein 2A9) (MLN 4) (Prolactin receptor-associated protein) (PRA) (S100 calcium-binding protein A6)	S100A6 CACY	1	0	0	protein S100-A6 [Homo sapiens]	C3	Succ	116.011	6	2	83.335	23.5679	0	0		3	0	0	6	4	66.67	0	0		2	2	100	0	0
UOK262	NP_055464.1	Q14151	SAFB2_HUMAN	Scaffold attachment factor B2 (SAF-B2)	SAFB2 KIAA0138	0	2.41	3.06	scaffold attachment factor B2 [Homo sapiens]	C224	Succ	116.011	1.08621	1	30	0	3.62069	1.08621	30		0		0	0		0	0		0	0		0	0
UOK262	NP_057231.1	A0A140VK39	A0A140VK39_HUMAN	Protein phosphatase methylesterase 1 (PME-1) (EC 3.1.1.-)		0	0	0	protein phosphatase methylesterase 1 isoform a [Homo sapiens]	C347	Succ	116.011	7	1	18.42	0	38	7	18.42	26	0	0	18	0	0	10	0	0	17	0	0	0	0
UOK262	NP_060299.4	Q9BXW7	HDHD5_HUMAN	Haloacid dehalogenase-like hydrolase domain-containing 5 (Cat eye syndrome critical region protein 5)	HDHD5 CECR5	0	0	0	NP_060299.4:cat eye syndrome critical region protein 5 isoform 1 [Homo sapiens] ;NP_149061.1:cat eye syndrome critical region protein 5 isoform 2 precursor [Homo sapiens] ;	C362	Succ	116.011	1	1	1.89	0	53	1	1.89	10	0	0	4	0	0	8	0	0	15	0	0	3	0	0
UOK262	NP_060791.3	Q8TDN6	BRX1_HUMAN	Ribosome biogenesis protein BRX1 homolog (Brix domain-containing protein 2)	BRIX1 BRIX BXDC2	0	0	0	ribosome biogenesis protein BRX1 homolog [Homo sapiens]	C52	Succ	116.011	2	1	28.57	0	7	2	28.57	0	0		0	0		0	0			0			0
UOK262	NP_065797.2	Q7Z434	MAVS_HUMAN	Mitochondrial antiviral-signaling protein (MAVS) (CARD adapter inducing interferon beta) (Cardif) (Interferon beta promoter stimulator protein 1) (IPS-1) (Putative NF-kappa-B-activating protein 031N) (Virus-induced-signaling adapter) (VISA)	MAVS IPS1 KIAA1271 VISA	0	0	0	mitochondrial antiviral-signaling protein isoform 1 [Homo sapiens]	C133	Succ	116.011	8	3	82.2233	16.7759	0	0			0		5	4	80	0	0		3	2	66.67	2	2	100
UOK262	NP_066298.1	P68431	H31_HUMAN	Histone H3.1 (Histone H3/a) (Histone H3/b) (Histone H3/c) (Histone H3/d) (Histone H3/f) (Histone H3/h) (Histone H3/i) (Histone H3/j) (Histone H3/k) (Histone H3/l)	HIST1H3A H3FA; HIST1H3B H3FL; HIST1H3C H3FC; HIST1H3D H3FB; HIST1H3E H3FD; HIST1H3F H3FI; HIST1H3G H3FH; HIST1H3H H3FK; HIST1H3I H3FF; HIST1H3J H3FJ		0	0	histone H3.1 [Homo sapiens]	C97	Succ	116.011	10	2	1.44	1.15966	813	0	0	323	0	0	952	0	0	321	2	0.62	354	8	2.26	80	0	0
UOK262	NP_066298.1	P68431	H31_HUMAN	Histone H3.1 (Histone H3/a) (Histone H3/b) (Histone H3/c) (Histone H3/d) (Histone H3/f) (Histone H3/h) (Histone H3/i) (Histone H3/j) (Histone H3/k) (Histone H3/l)	HIST1H3A H3FA; HIST1H3B H3FL; HIST1H3C H3FC; HIST1H3D H3FB; HIST1H3E H3FD; HIST1H3F H3FI; HIST1H3G H3FH; HIST1H3H H3FK; HIST1H3I H3FF; HIST1H3J H3FJ	0	0	0	histone H3.1 [Homo sapiens]	C111	Succ	116.011	2	2	0.195	0.120208	813	0	0	323	0	0	952	1	0.11	321	0	0	354	1	0.28	80	0	0
UOK262	NP_075068.2					0	0	0	nucleolar protein 6 alpha isoform [Homo sapiens]	C265	Succ	116.011	1	1	33.33	0	0	0		3	1	33.33	0	0		0	0		0	0			0
UOK262	NP_444253.3	Q15746	MYLK_HUMAN	Myosin light chain kinase, smooth muscle (MLCK) (smMLCK) (EC 2.7.11.18) (Kinase-related protein) (KRP) (Telokin) [Cleaved into: Myosin light chain kinase, smooth muscle, deglutamylated form]	MYLK MLCK MLCK1 MYLK1	0	0	0	NP_444253.3:myosin light chain kinase, smooth muscle isoform 1 [Homo sapiens] ;NP_444254.3:myosin light chain kinase, smooth muscle isoform 2 [Homo sapiens] ;NP_444255.3:myosin light chain kinase, smooth muscle isoform 3A [Homo sapiens] ;NP_444256.3:myosin light chain kinase, smooth muscle isoform 3B [Homo sapiens] ;	C83	Succ	116.011	1	1	100	0	1	1	100		0			0		0	0		0	0			0
UOK262	NP_659731.1	Q6FI23	Q6FI23_HUMAN	MAP2K3 protein (Mitogen-activated protein kinase kinase 3 isoform B) (cDNA, FLJ96569, Homo sapiens mitogen-activated protein kinase kinase 3 (MAP2K3),transcript variant B, mRNA)	MAP2K3	0	0	0	dual specificity mitogen-activated protein kinase kinase 3 isoform B [Homo sapiens]	C29	Succ	116.011	1	1	100	0	1	1	100		0			0		0	0			0			0
UOK262	NP_666499.1	Q9BYD3	RM04_HUMAN	39S ribosomal protein L4, mitochondrial (L4mt) (MRP-L4) (Mitochondrial large ribosomal subunit protein uL4m)	MRPL4 CDABP0091 CGI-28	0	0	0	39S ribosomal protein L4, mitochondrial isoform a [Homo sapiens]	C311	Succ	116.011	3	1	100	0	0	0		3	3	100	18	0	0	0	0		0	0			0
UOK262	NP_859048.1	Q06830	PRDX1_HUMAN	Peroxiredoxin-1 (EC 1.11.1.15) (Natural killer cell-enhancing factor A) (NKEF-A) (Proliferation-associated gene protein) (PAG) (Thioredoxin peroxidase 2) (Thioredoxin-dependent peroxide reductase 2)	PRDX1 PAGA PAGB TDPX2	1	0	0	peroxiredoxin-1 [Homo sapiens]	C173	Succ	116.011	14	2	14.94	17.9888	47	13	27.66	45	1	2.22	59	0	0	63	0	0	10	0	0	6	0	0
UOK262	NP_954659.1	P43243	MATR3_HUMAN	Matrin-3	MATR3 KIAA0723	0	0	0	matrin-3 isoform a [Homo sapiens]	C230	Succ	116.011	3	1	15.79	0	19	3	15.79	0	0		0	0		0	0		0	0		0	0
UOK262	NP_001104026.1	P21333	FLNA_HUMAN	Filamin-A (FLN-A) (Actin-binding protein 280) (ABP-280) (Alpha-filamin) (Endothelial actin-binding protein) (Filamin-1) (Non-muscle filamin)	FLNA FLN FLN1	1	0	0	filamin-A isoform 2 [Homo sapiens]	C2543	Succ	116.011	16	5	24.406	23.4739	43	4	9.3	8	4	50	9	0	0	22	2	9.09	110	4	3.64	4	2	50
UOK268	NP_001104026.1	P21333	FLNA_HUMAN	Filamin-A (FLN-A) (Actin-binding protein 280) (ABP-280) (Alpha-filamin) (Endothelial actin-binding protein) (Filamin-1) (Non-muscle filamin)	FLNA FLN FLN1	1	0	0	filamin-A isoform 2 [Homo sapiens]	C2543	Succ	116.011	16	5	24.406	23.4739	43	4	9.3	8	4	50	9	0	0	22	2	9.09	110	4	3.64	4	2	50
UOK268	NP_001001344.1	Q16720	AT2B3_HUMAN	Plasma membrane calcium-transporting ATPase 3 (PMCA3) (EC 3.6.3.8) (Plasma membrane calcium ATPase isoform 3) (Plasma membrane calcium pump isoform 3)	ATP2B3	0	0	0	NP_001001344.1:plasma membrane calcium-transporting ATPase 3 isoform 3b [Homo sapiens] ;NP_068768.2:plasma membrane calcium-transporting ATPase 3 isoform 3a [Homo sapiens] ;	C545	Succ	116.011	2	1	100	0		0			0			0			0			0		2	2	100
UOK268	NP_001232.1	B4DH21	B4DH21_HUMAN	cDNA FLJ58505, highly similar to Cyclin-T2		0	0	0	NP_001232.1:cyclin-T2 isoform a [Homo sapiens] ;NP_490595.1:cyclin-T2 isoform b [Homo sapiens] ;	C36	Succ	116.011	1	1	100	0		0			0			0		0	0		1	1	100		0
UOK268	NP_001243239.1	O94925	GLSK_HUMAN	Glutaminase kidney isoform, mitochondrial (GLS) (EC 3.5.1.2) (K-glutaminase) (L-glutamine amidohydrolase)	GLS GLS1 KIAA0838	0	0	0	glutaminase kidney isoform, mitochondrial isoform 2 [Homo sapiens]	C518	Succ	116.011	0.3125	1	1.23	0	0	0		80.0847	0	0	26.75	0	0	146.122	0	0	25.4375	0.3125	1.23	63.7368	0	0
UOK268	NP_001290423.1	B0QXZ6	B0QXZ6_HUMAN	Chromobox protein homolog 6	CBX6	0	0	0	NP_001290423.1:chromobox protein homolog 6 isoform 2 [Homo sapiens] ;NP_055107.3:chromobox protein homolog 6 isoform 1 [Homo sapiens] ;	C108	Succ	116.011	2	1	100	0		0			0			0		2	2	100		0			0
UOK268	NP_001826.3	P53675	CLH2_HUMAN	Clathrin heavy chain 2 (Clathrin heavy chain on chromosome 22) (CLH-22)	CLTCL1 CLH22 CLTCL CLTD	0	0	0	clathrin heavy chain 2 isoform 2 [Homo sapiens]	C491	Succ	116.011	1	1	100	0	0	0		0	0		0	0		0	0		0	0		1	1	100
UOK268	NP_006764.3	Q86XP3	DDX42_HUMAN	ATP-dependent RNA helicase DDX42 (EC 3.6.4.13) (DEAD box protein 42) (RNA helicase-like protein) (RHELP) (RNA helicase-related protein) (RNAHP) (SF3b DEAD box protein) (Splicing factor 3B-associated 125 kDa protein) (SF3b125)	DDX42	0	0	0	ATP-dependent RNA helicase DDX18 [Homo sapiens]	C481	Succ	116.011	1	1	100	0	0	0		0	0		0	0			0		1	1	100		0
UOK268	NP_008839.2	P63000	RAC1_HUMAN	Ras-related C3 botulinum toxin substrate 1 (Cell migration-inducing gene 5 protein) (Ras-like protein TC25) (p21-Rac1)	RAC1 TC25 MIG5	1	0	0	ras-related C3 botulinum toxin substrate 1 isoform Rac1 [Homo sapiens]	C178	Succ	116.011	1	1	100	0	1	0	0	0	0		0	0		1	1	100	0	0		0	0
UOK268	NP_008839.2	P63000	RAC1_HUMAN	Ras-related C3 botulinum toxin substrate 1 (Cell migration-inducing gene 5 protein) (Ras-like protein TC25) (p21-Rac1)	RAC1 TC25 MIG5	0	0	0	ras-related C3 botulinum toxin substrate 1 isoform Rac1 [Homo sapiens]	C189	Succ	116.011	1	1	100	0	0	0		0	0		0	0		1	1	100	0	0		0	0
UOK268	NP_009193.2	Q99497	PARK7_HUMAN	Protein/nucleic acid deglycase DJ-1 (EC 3.1.2.-) (EC 3.5.1.-) (EC 3.5.1.124) (Maillard deglycase) (Oncogene DJ1) (Parkinson disease protein 7) (Parkinsonism-associated deglycase) (Protein DJ-1) (DJ-1)	PARK7	1	0	0	protein deglycase DJ-1 [Homo sapiens]	C106	Succ	116.011	35	3	58.11	24.2399		0			0			0		29	9	31.03	9	7	77.78	29	19	65.52
UOK268	NP_055439.1	P06703	S10A6_HUMAN	Protein S100-A6 (Calcyclin) (Growth factor-inducible protein 2A9) (MLN 4) (Prolactin receptor-associated protein) (PRA) (S100 calcium-binding protein A6)	S100A6 CACY	1	0	0	protein S100-A6 [Homo sapiens]	C3	Succ	116.011	6	2	83.335	23.5679	0	0		3	0	0	6	4	66.67	0	0		2	2	100	0	0
UOK268	NP_065797.2	Q7Z434	MAVS_HUMAN	Mitochondrial antiviral-signaling protein (MAVS) (CARD adapter inducing interferon beta) (Cardif) (Interferon beta promoter stimulator protein 1) (IPS-1) (Putative NF-kappa-B-activating protein 031N) (Virus-induced-signaling adapter) (VISA)	MAVS IPS1 KIAA1271 VISA	0	0	0	mitochondrial antiviral-signaling protein isoform 1 [Homo sapiens]	C133	Succ	116.011	8	3	82.2233	16.7759	0	0			0		5	4	80	0	0		3	2	66.67	2	2	100
UOK268	NP_066298.1	P68431	H31_HUMAN	Histone H3.1 (Histone H3/a) (Histone H3/b) (Histone H3/c) (Histone H3/d) (Histone H3/f) (Histone H3/h) (Histone H3/i) (Histone H3/j) (Histone H3/k) (Histone H3/l)	HIST1H3A H3FA; HIST1H3B H3FL; HIST1H3C H3FC; HIST1H3D H3FB; HIST1H3E H3FD; HIST1H3F H3FI; HIST1H3G H3FH; HIST1H3H H3FK; HIST1H3I H3FF; HIST1H3J H3FJ	0	0	0	histone H3.1 [Homo sapiens]	C97	Succ	116.011	10	2	1.44	1.15966	813	0	0	323	0	0	952	0	0	321	2	0.62	354	8	2.26	80	0	0
UOK268	NP_110400.1	Q9H4B7	TBB1_HUMAN	Tubulin beta-1 chain	TUBB1	1	0	0	tubulin beta-1 chain [Homo sapiens]	C12	Succ	116.011	2	1	100	0	0	0		0	0		0	0		0	0		2	2	100	0	0
UOK268	NP_110379.2	P17987	TCPA_HUMAN	T-complex protein 1 subunit alpha (TCP-1-alpha) (CCT-alpha)	TCP1 CCT1 CCTA	0	3.13	0	T-complex protein 1 subunit alpha isoform a [Homo sapiens]	C296	Succ	116.011	3	1	50	0	4	0	0	13	0	0	8	0	0	6	3	50	6	0	0	6	0	0
